# Cryptochromes and UBP12/13 deubiquitinases antagonistically regulate DNA damage response in Arabidopsis

**DOI:** 10.1101/2023.01.15.524001

**Authors:** Yuzhao Hu, Daniele Rosado, Louise N. Lindbäck, Julie Micko, Ullas V. Pedmale

## Abstract

Cryptochromes (CRYs) are evolutionarily conserved blue-light receptors that evolved from bacterial photolyases that repair damaged DNA. Today, CRYs have lost their ability to repair damaged DNA; however, prior reports suggest that human CRYs can respond to DNA damage. Currently, the role of CRYs in the DNA damage response (DDR) is lacking, especially in plants. Therefore, we evaluated the role of plant CRYs in DDR along with UBP12/13 deubiquitinases, which interact with and regulate the CRY2 protein. We found that *cry1cry2* was hypersensitive, while *ubp12ubp13* was hyposensitive to UVC-induced DNA damage. Elevated UV-induced cyclobutane pyrimidine dimers (CPDs) and the lack of DNA repair protein RAD51 accumulation in *cry1cry2* plants indicate that CRYs are required for DNA repair. On the contrary, CPD levels diminished and RAD51 protein levels elevated in plants lacking UBP12 and UBP13, indicating their role in DDR repression. Temporal transcriptomic analysis revealed that DDR-induced transcriptional responses were subdued in *cry1cry2*, but elevated in *ubp12ubp13* compared to WT. Through transcriptional modeling of the timecourse transcriptome, we found that genes quickly induced by UVC (15 min) are targets of CAMTA 1-3 transcription factors, which we found are required for DDR. This transcriptional regulation seems, however, diminished in the *cry1cry2* mutant, indicating that CAMTAs are required for CRY2-mediated DDR. Furthermore, we observed enhanced CRY2-UBP13 interaction and formation of CRY2 nuclear speckles under UVC, suggesting that UVC activates CRY2 similarly to blue light. Together, our data reveal the temporal dynamics of the transcriptional events underlying UVC-induced genotoxicity and expand our knowledge of the role of CRY and UBP12/13 in DDR.
