## Supplementary material for "Cryptochromes and UBP12/13 deubiquitinases antagonistically regulate DNA damage response in Arabidopsis": Table S2

### Sheet: Metadata
Table S2: Lists of genes used for generating the figures.
Sheet	Description
Figure 2C	Genes within the GO term "response to UV" that are downregulated in cry1cry2 compared to WT at 0, 15, 60, or 180 min, corresponding to Figure 2C
Figure 2D	Genes within the GO term "programmed cell death" that are downregulated in cry1cry2 compared to WT at 0, 15, 60, or 180 min, corresponding to Figure 2D
Figure 3A	Genes in the W1, W2 and W7 paths of the WT DREM model, corresponding to Figure 3A
Figure 3E	Overlapped genes between all upregulated genes in WT at 15, 60, and 180 min after UVC and CAMTA3 target genes identified by ChIP-seq of CAMTA3 in Matsumura et al, 2022, corresponding to Figure 3E

### Sheet: Figure 2C
response to UV
AT3G17609
AT3G50930
AT5G07990
AT3G45640
AT4G36220
AT5G52250
AT4G14690
AT5G13930
AT3G55120
AT2G28190
AT3G51240
AT3G15620
AT1G15380
AT3G52430
AT1G35210
AT1G08830
AT5G11260
AT1G56510
AT1G75040
AT1G73805
AT5G26920
AT2G01180
AT2G22880
AT5G01410
AT2G47460
AT1G65060
AT5G23730
AT4G15480
AT3G21240
AT2G37040
AT4G38620
AT5G59820
AT1G16420
AT2G36750
AT1G32870
AT1G51680
AT1G05880
AT1G79180
AT5G51100
AT5G17780
AT3G22840

### Sheet: Figure 2D
programmed cell death
AT3G50930
AT4G03110
AT1G59870
AT4G13500
AT5G11650
AT4G37930
AT4G12720
AT3G46530
AT1G28380
AT5G44870
AT1G29690
AT2G26560
AT1G23710
AT4G23170
AT1G22740
AT5G10380
AT3G59080
AT5G61900
AT3G20600
AT1G69840
AT3G13610
AT5G55580
AT3G44670
AT1G16420
AT3G48090
AT5G20480
AT5G18490
AT4G08920

### Sheet: Figure 3A
W1, 2, and 7 paths
AT1G01560
AT1G03506
AT1G04753
AT1G05387
AT1G05575
AT1G05675
AT1G05800
AT1G06135
AT1G06137
AT1G06877
AT1G07593
AT1G08257
AT1G08327
AT1G08353
AT1G08443
AT1G09935
AT1G11572
AT1G11655
AT1G15520
AT1G17380
AT1G20680
AT1G21120
AT1G26380
AT1G27730
AT1G28180
AT1G32910
AT1G35210
AT1G51330
AT1G51915
AT1G53687
AT1G54070
AT1G55525
AT1G56060
AT1G56240
AT1G56250
AT1G57630
AT1G59920
AT1G64160
AT1G64195
AT1G66700
AT1G66783
AT1G69930
AT1G70130
AT1G71000
AT1G71520
AT1G73687
AT1G73805
AT1G76650
AT1G78410
AT1G80840
AT2G01008
AT2G01020
AT2G01379
AT2G02340
AT2G03965
AT2G04050
AT2G04070
AT2G04805
AT2G08005
AT2G08905
AT2G09725
AT2G12465
AT2G20142
AT2G20150
AT2G20350
AT2G20800
AT2G20880
AT2G23321
AT2G24850
AT2G25297
AT2G32030
AT2G32140
AT2G32200
AT2G34600
AT2G38823
AT2G41100
AT2G41280
AT2G41730
AT2G44578
AT2G44840
AT2G45760
AT2G46400
AT2G47520
AT3G01313
AT3G01830
AT3G03835
AT3G04735
AT3G05095
AT3G05385
AT3G06345
AT3G08455
AT3G08815
AT3G09450
AT3G10930
AT3G13433
AT3G17690
AT3G23220
AT3G23250
AT3G25180
AT3G26819
AT3G27809
AT3G28510
AT3G28580
AT3G28600
AT3G29000
AT3G41761
AT3G44860
AT3G44950
AT3G46090
AT3G47100
AT3G48630
AT3G48850
AT3G49540
AT3G49620
AT3G50930
AT3G54530
AT3G56380
AT3G56710
AT3G57460
AT3G57465
AT3G58190
AT3G60972
AT3G62950
AT3G63360
AT4G04540
AT4G06115
AT4G06290
AT4G06310
AT4G07135
AT4G09015
AT4G09865
AT4G11510
AT4G12735
AT4G13395
AT4G14365
AT4G15210
AT4G15250
AT4G15670
AT4G18253
AT4G21840
AT4G22710
AT4G26701
AT4G27140
AT4G28460
AT4G31950
AT4G32490
AT4G35180
AT4G35655
AT4G36950
AT4G37370
AT4G37710
AT5G00750
AT5G01490
AT5G03210
AT5G06305
AT5G06535
AT5G06775
AT5G07165
AT5G07175
AT5G08715
AT5G09735
AT5G14565
AT5G14980
AT5G20230
AT5G21960
AT5G22380
AT5G22545
AT5G24110
AT5G24640
AT5G24660
AT5G27765
AT5G36925
AT5G39670
AT5G40348
AT5G41750
AT5G42380
AT5G44120
AT5G44990
AT5G45307
AT5G45630
AT5G46010
AT5G47220
AT5G51190
AT5G51470
AT5G52690
AT5G52750
AT5G52930
AT5G52940
AT5G57510
AT5G58595
AT5G65600
AT5G66640
ATMG00010
AT1G01480
AT1G02450
AT1G02920
AT1G02930
AT1G03170
AT1G03495
AT1G04370
AT1G05680
AT1G06537
AT1G06983
AT1G07135
AT1G08115
AT1G08860
AT1G09932
AT1G09950
AT1G11050
AT1G12013
AT1G14480
AT1G14550
AT1G15010
AT1G15405
AT1G15580
AT1G15625
AT1G16130
AT1G16420
AT1G17147
AT1G17180
AT1G17750
AT1G18140
AT1G18570
AT1G19020
AT1G19180
AT1G19380
AT1G20350
AT1G20510
AT1G21100
AT1G21110
AT1G21250
AT1G21326
AT1G21550
AT1G21910
AT1G23840
AT1G23850
AT1G24145
AT1G24147
AT1G25400
AT1G26420
AT1G28190
AT1G28370
AT1G28480
AT1G30370
AT1G30757
AT1G31290
AT1G32870
AT1G32920
AT1G32928
AT1G33030
AT1G34050
AT1G35140
AT1G35230
AT1G35710
AT1G36622
AT1G43910
AT1G50740
AT1G51660
AT1G51913
AT1G52030
AT1G52690
AT1G52890
AT1G53080
AT1G53620
AT1G53625
AT1G53980
AT1G53990
AT1G54020
AT1G54870
AT1G56150
AT1G56600
AT1G58420
AT1G59590
AT1G61275
AT1G61340
AT1G61470
AT1G61550
AT1G61610
AT1G61800
AT1G63750
AT1G63820
AT1G63860
AT1G64065
AT1G65390
AT1G65486
AT1G65490
AT1G66090
AT1G66500
AT1G66600
AT1G66880
AT1G67000
AT1G67810
AT1G68765
AT1G69150
AT1G69840
AT1G70185
AT1G72060
AT1G72240
AT1G72520
AT1G72900
AT1G72910
AT1G72920
AT1G72940
AT1G73500
AT1G73550
AT1G73810
AT1G74080
AT1G74360
AT1G74440
AT1G74870
AT1G74930
AT1G75000
AT1G75490
AT1G76070
AT1G76210
AT1G76600
AT1G76640
AT1G77640
AT1G80820
AT2G01300
AT2G02010
AT2G03760
AT2G04040
AT2G05875
AT2G07638
AT2G07698
AT2G07727
AT2G15760
AT2G17040
AT2G18193
AT2G18210
AT2G18660
AT2G18680
AT2G18690
AT2G20562
AT2G21490
AT2G21640
AT2G21900
AT2G22860
AT2G22880
AT2G23320
AT2G23680
AT2G24130
AT2G24600
AT2G25460
AT2G25735
AT2G26390
AT2G26530
AT2G26560
AT2G27080
AT2G27690
AT2G28400
AT2G28490
AT2G29460
AT2G30250
AT2G30400
AT2G30750
AT2G31141
AT2G31865
AT2G32020
AT2G32190
AT2G32210
AT2G33580
AT2G34930
AT2G35637
AT2G35640
AT2G35658
AT2G35710
AT2G35980
AT2G36650
AT2G36770
AT2G36790
AT2G37430
AT2G38470
AT2G38790
AT2G39650
AT2G40000
AT2G40140
AT2G40180
AT2G41010
AT2G41260
AT2G41640
AT2G42560
AT2G43000
AT2G45570
AT2G46600
AT2G47190
AT2G47950
AT3G01970
AT3G02800
AT3G03020
AT3G04220
AT3G04640
AT3G06355
AT3G06890
AT3G08720
AT3G09405
AT3G10986
AT3G11840
AT3G13080
AT3G13432
AT3G14700
AT3G15210
AT3G15356
AT3G15670
AT3G15990
AT3G16530
AT3G16720
AT3G18690
AT3G19030
AT3G19615
AT3G20600
AT3G21080
AT3G22160
AT3G22910
AT3G23170
AT3G23240
AT3G23550
AT3G25250
AT3G25600
AT3G25655
AT3G25780
AT3G26830
AT3G27630
AT3G27970
AT3G28340
AT3G44260
AT3G44798
AT3G44830
AT3G45638
AT3G45640
AT3G45730
AT3G45960
AT3G46080
AT3G46110
AT3G46600
AT3G46660
AT3G47480
AT3G48450
AT3G49110
AT3G50060
AT3G50770
AT3G50800
AT3G51450
AT3G52520
AT3G52800
AT3G53232
AT3G53600
AT3G54150
AT3G55090
AT3G55840
AT3G55970
AT3G55980
AT3G56400
AT3G56880
AT3G57210
AT3G57450
AT3G58150
AT3G58450
AT3G59080
AT3G60415
AT3G61190
AT3G61630
AT3G63060
AT3G63380
AT4G01010
AT4G01360
AT4G02200
AT4G04485
AT4G04490
AT4G04565
AT4G06410
AT4G07120
AT4G08555
AT4G08755
AT4G11280
AT4G11521
AT4G11890
AT4G12720
AT4G13820
AT4G14370
AT4G15236
AT4G15248
AT4G15660
AT4G15975
AT4G16680
AT4G16820
AT4G17490
AT4G17500
AT4G17785
AT4G18250
AT4G18422
AT4G19460
AT4G19920
AT4G20000
AT4G20830
AT4G21020
AT4G21390
AT4G21680
AT4G22960
AT4G23030
AT4G23170
AT4G23190
AT4G23220
AT4G24110
AT4G24380
AT4G24570
AT4G25380
AT4G25490
AT4G25580
AT4G25810
AT4G26120
AT4G27280
AT4G27652
AT4G27657
AT4G27970
AT4G28085
AT4G28140
AT4G28703
AT4G29050
AT4G29600
AT4G29780
AT4G31800
AT4G32800
AT4G33050
AT4G34150
AT4G35190
AT4G36430
AT4G36500
AT4G37030
AT4G37295
AT4G39580
AT4G39670
AT4G40020
AT5G01100
AT5G01540
AT5G01550
AT5G01640
AT5G02200
AT5G02645
AT5G03350
AT5G04105
AT5G04315
AT5G04340
AT5G05390
AT5G06090
AT5G06320
AT5G06760
AT5G07610
AT5G07745
AT5G08760
AT5G08790
AT5G09365
AT5G09800
AT5G10380
AT5G10695
AT5G11140
AT5G13190
AT5G13210
AT5G13220
AT5G13320
AT5G14730
AT5G16200
AT5G17350
AT5G18470
AT5G19110
AT5G19230
AT5G19240
AT5G22250
AT5G23600
AT5G24600
AT5G24780
AT5G25250
AT5G25920
AT5G25930
AT5G26920
AT5G27420
AT5G28510
AT5G28610
AT5G28630
AT5G28646
AT5G36907
AT5G37420
AT5G37490
AT5G37770
AT5G38120
AT5G38240
AT5G38310
AT5G41550
AT5G41740
AT5G42830
AT5G42930
AT5G43170
AT5G43450
AT5G43620
AT5G44568
AT5G47230
AT5G47960
AT5G48540
AT5G51440
AT5G52050
AT5G52710
AT5G53902
AT5G54490
AT5G54720
AT5G55460
AT5G55490
AT5G57220
AT5G57500
AT5G57550
AT5G57560
AT5G59820
AT5G60350
AT5G61600
AT5G61890
AT5G62020
AT5G63130
AT5G64310
AT5G64810
AT5G64870
AT5G64890
AT5G64905
AT5G65300
AT5G66070
AT5G66650
AT5G66780
AT5G67080
ATCG00020
ATCG00040
ATCG00050
ATCG00065
ATCG00070
ATCG00090
ATCG00120
ATCG00130
ATCG00140
ATCG00150
ATCG00160
ATCG00170
ATCG00180
ATCG00210
ATCG00270
ATCG00280
ATCG00290
ATCG00300
ATCG00330
ATCG00340
ATCG00350
ATCG00360
ATCG00380
ATCG00490
ATCG00500
ATCG00510
ATCG00520
ATCG00530
ATCG00540
ATCG00550
ATCG00560
ATCG00570
ATCG00580
ATCG00590
ATCG00600
ATCG00640
ATCG00660
ATCG00670
ATCG00680
ATCG00690
ATCG00710
ATCG00720
ATCG00730
ATCG01010
ATCG01040
ATCG01050
ATCG01060
ATCG01070
ATCG01080
ATCG01090
ATCG01100
ATMG00060
ATMG00070
ATMG00080
ATMG00090
ATMG00110
ATMG00160
ATMG00510
ATMG00513
ATMG00516
ATMG00520
ATMG00560
ATMG00640
ATMG00650
ATMG00670
ATMG01090
ATMG01120
ATMG01130
ATMG01170
ATMG01200
ATMG01220
ATMG01360
ATMG01390
AT1G04110
AT1G04313
AT1G05650
AT1G06980
AT1G07720
AT1G10550
AT1G11920
AT1G12040
AT1G12805
AT1G18810
AT1G19620
AT1G24577
AT1G25440
AT1G26250
AT1G29440
AT1G29450
AT1G29460
AT1G29660
AT1G30840
AT1G32780
AT1G33840
AT1G34510
AT1G49100
AT1G49230
AT1G49860
AT1G51500
AT1G51860
AT1G51870
AT1G52100
AT1G54095
AT1G54970
AT1G61080
AT1G62400
AT1G63410
AT1G65570
AT1G66100
AT1G66800
AT1G68520
AT1G69320
AT1G71380
AT1G75160
AT1G75900
AT1G76190
AT1G77145
AT1G77210
AT1G80340
AT2G03370
AT2G04032
AT2G04090
AT2G04570
AT2G05995
AT2G15890
AT2G18010
AT2G19060
AT2G20030
AT2G20520
AT2G21210
AT2G21610
AT2G22810
AT2G24710
AT2G24720
AT2G24980
AT2G29940
AT2G32100
AT2G32620
AT2G32690
AT2G33810
AT2G33830
AT2G34180
AT2G35890
AT2G36090
AT2G36210
AT2G40230
AT2G40350
AT2G41312
AT2G42850
AT2G44570
AT2G45360
AT2G46660
AT2G46720
AT3G03820
AT3G03830
AT3G03850
AT3G06460
AT3G07490
AT3G13980
AT3G16370
AT3G16440
AT3G18217
AT3G21620
AT3G22970
AT3G23450
AT3G23840
AT3G24140
AT3G24300
AT3G25670
AT3G28960
AT3G29030
AT3G42800
AT3G45330
AT3G48720
AT3G50120
AT3G50570
AT3G51400
AT3G53150
AT3G53250
AT3G54580
AT3G54590
AT3G55500
AT3G59340
AT3G60280
AT3G62550
AT3G63210
AT4G00400
AT4G04840
AT4G08400
AT4G08410
AT4G10270
AT4G13260
AT4G14480
AT4G14780
AT4G15290
AT4G15360
AT4G17860
AT4G25220
AT4G25780
AT4G26830
AT4G28780
AT4G28850
AT4G33790
AT4G38420
AT4G38770
AT4G38825
AT4G38860
AT4G39250
AT4G40065
AT5G03995
AT5G04730
AT5G06270
AT5G06630
AT5G06640
AT5G10250
AT5G10970
AT5G15360
AT5G17700
AT5G18010
AT5G18020
AT5G18080
AT5G20045
AT5G22560
AT5G23030
AT5G23240
AT5G23980
AT5G23990
AT5G24070
AT5G25240
AT5G25810
AT5G25840
AT5G26270
AT5G26320
AT5G33370
AT5G35190
AT5G41900
AT5G44020
AT5G45850
AT5G47950
AT5G49770
AT5G54145
AT5G54790
AT5G55720
AT5G57530
AT5G57540
AT5G58360
AT5G59260
AT5G62130
AT5G62360
AT5G62730
AT5G65340
AT5G65730

### Sheet: Figure 3E
UVC-inducible CAMTA3 target genes
AT3G46090
AT3G10930
AT1G27730
AT1G80840
AT4G29780
AT3G44260
AT4G27657
AT1G07135
AT5G20230
AT5G17350
AT4G25490
AT1G74930
AT2G45760
AT5G45630
AT1G72920
AT2G24600
AT1G61470
AT1G58420
AT5G19240
AT1G15010
AT3G55980
AT5G54720
AT5G57560
AT1G09950
AT5G59820
AT5G47230
AT4G27652
AT3G04640
AT5G41740
AT5G10695
AT3G56880
AT2G01300
AT2G41010
AT3G45960
AT2G35658
AT1G35140
AT1G32928
AT1G56150
AT5G41550
AT5G26920
AT1G66090
AT3G28340
AT3G16720
AT5G03350
AT5G43620
AT4G29600
AT2G40000
AT5G44568
AT3G57450
AT4G34150
AT5G63130
AT5G37770
AT4G14370
AT1G25400
AT2G28500
AT1G73540
AT1G21910
AT3G19030
AT3G23170
AT1G65490
AT4G25470
AT3G15210
AT1G77640
AT3G49530
AT1G63860
AT1G66173
AT5G16200
AT2G27080
AT2G25460
AT1G19180
AT5G64310
AT2G23810
AT1G27770
AT5G02200
AT2G41640
AT3G25600
AT3G52800
AT1G70185
AT1G69430
AT1G09070
AT5G46780
AT1G66400
AT4G33985
AT1G63750
AT1G31310
AT5G03720
AT1G65486
AT1G51700
AT3G03020
AT1G32640
AT2G34650
AT2G01180
AT1G53170
AT3G59080
AT1G36622
AT1G28190
AT3G25882
AT4G37260
AT5G66210
AT4G01250
AT1G64065
AT5G24590
AT5G01100
AT1G18300
AT5G64660
AT4G02330
AT1G17750
AT4G08950
AT1G23710
AT3G46620
AT5G59550
AT3G61640
AT1G75000
AT3G44630
AT3G51970
AT2G36220
AT5G18470
AT3G05200
AT2G30020
AT3G19580
AT5G40910
AT1G28480
AT1G17420
AT2G26190
AT2G04795
AT1G67470
AT5G58430
AT2G31865
AT3G25250
AT3G52400
AT3G12060
AT4G21740
AT1G29690
AT5G36002
AT4G26090
AT2G35290
AT4G17230
AT1G57990
AT3G52520
AT4G30280
AT3G14440
AT4G37610
AT5G04760
AT1G28360
AT5G26030
AT5G66940
AT5G49520
AT5G44060
AT2G18690
AT1G16110
AT4G39320
AT5G18150
AT1G14540
AT1G65510
AT4G18880
AT1G33560
AT5G58650
AT1G66160
AT2G17705
AT4G36010
AT5G35735
AT4G28400
AT5G55450
AT3G45730
AT3G45970
AT2G12646
AT5G25980
AT4G32800
AT2G30130
AT1G70740
AT1G14750
AT5G62570
AT2G13790
AT4G19520
AT2G43290
AT1G05835
AT3G57500
AT1G72210
AT1G07400
AT3G57880
AT3G62260
AT1G22190
AT4G27660
AT1G78440
AT5G11650
AT4G39830
AT3G07350
AT3G10985
AT5G41400
AT5G35110
AT3G28210
AT1G27100
AT5G23130
AT2G02100
AT2G05940
AT3G22840
AT5G22690
AT4G36570
AT1G33610
AT2G44130
AT5G49280
AT2G41430
AT1G73080
AT5G18600
AT4G33920
AT5G54470
AT5G45350
AT1G61890
AT1G31460
AT2G19920
AT4G33300
AT5G46510
AT5G65280
AT1G68825
AT4G24960
AT3G01990
AT3G62720
AT2G45680
AT1G61660
AT3G50260
AT1G04425
AT3G55430
AT2G19910
AT4G14020
AT3G06760
AT3G24770
AT5G44350
AT5G48450
AT4G36880
AT5G62960
AT1G29980
AT4G37750
AT3G20310
AT1G80610
AT4G32020
AT2G38160
AT1G22220
AT1G05710
AT3G53960
AT3G11420
AT2G17880
AT2G03505
AT5G45100
AT5G25210
AT4G22780
AT5G46530
AT3G61980
AT4G39670
AT5G13200
AT1G31950
AT4G20170
AT5G64260
AT3G15060
AT3G06435
AT4G24240
AT3G19150
AT5G08240
AT3G57120
AT2G32930
AT4G15260
AT2G14900
AT1G78320
AT1G23000
AT3G07790
AT2G41110
AT4G24175
AT4G30440
AT5G55520
AT4G08500
AT4G05190
AT3G48740
AT1G20850
AT3G60260
AT1G28380
AT5G58620
AT5G12330
AT1G03970
AT4G34390
AT3G08710
AT3G05490
AT3G54810
AT2G22300
AT5G51600
AT4G36910
AT1G67880
AT3G10300
AT4G34710
AT4G19200
AT3G47960
AT3G54200
AT1G14900
AT5G18400
AT5G48310
AT3G12630
AT2G18630
AT1G22710
AT5G22630
AT1G22280
AT5G56600
AT3G17120
AT2G12400
AT4G13395
AT4G15210
AT5G37490
AT5G19110
AT4G15248
AT4G18250
AT4G01360
AT1G53990
AT5G42830
AT1G74080
AT2G02010
AT2G35980
AT1G70700
AT2G20800
AT3G25655
AT5G57010
AT5G67080
AT2G30250
AT1G56600
AT3G44830
AT4G22960
AT3G48850
AT2G30750
AT5G01380
AT1G08050
AT4G27460
AT5G37750
AT1G18710
AT4G01700
AT4G27940
AT1G68450
AT5G63850
AT5G22240
AT1G61820
AT1G70260
AT3G06500
AT3G26539
AT1G74420
AT5G25440
AT1G30730
AT3G53260
AT1G47990
AT3G16860
AT3G43580
AT1G66760
AT2G22330
AT1G07000
AT1G22510
AT3G10190
AT5G14760
AT5G02230
AT2G32150
AT3G05327
AT4G29740
AT2G38860
AT2G30870
AT3G47830
AT4G29690
AT1G76970
AT1G31550
AT5G62865
AT5G44050
AT1G70170
AT4G10040
AT5G09540
AT5G63905
AT4G23060
AT5G12870
AT5G24900
AT3G45530
AT5G48380
AT1G74430
AT3G25770
AT1G56540
AT1G74300
AT1G10480
AT2G23100
AT1G75230
AT3G06780
AT3G05937
AT2G32160
AT2G40270
AT4G24450
AT2G45900
AT3G20490
AT5G38710
AT3G55470
AT5G46910
AT5G54860
AT4G16140
AT2G02860
AT1G71400
AT3G26612
AT2G37110
AT5G57345
AT1G70990
AT4G27960
AT2G25690
AT2G27450
AT2G18090
AT5G60760
AT2G43510
AT4G20380
AT5G06860
AT5G66850
AT4G39640
AT3G55960
AT2G14750
AT5G39450
AT2G30360
AT2G31820
AT3G19710
AT2G44500
AT3G08730
AT2G45290
AT2G47130
AT4G32030
AT5G56170
AT1G49032
AT5G21090
AT1G09520
AT1G71040
AT2G05620
AT3G54110
AT2G30860
AT3G48780
AT2G44370
AT2G21500
AT2G14520
AT5G04550
AT3G29075
AT3G48870
AT2G01140
AT4G19510
AT5G42300
AT1G34750
AT3G53940
AT1G45163
AT5G13740
AT1G56140
AT4G00300
AT4G30996
AT3G22400
AT5G41600
AT5G62390
AT5G05140
AT1G25550
AT5G13810
AT5G11680
AT3G19130
AT1G58360
AT1G04480
AT5G18310
AT5G64750
AT3G12410
AT1G60470
AT3G43850
AT1G03700
AT2G18480
AT5G59070
AT1G05490
AT4G00970
AT1G60030
AT5G64230
AT5G24660
AT3G49570
AT3G08870
AT1G30620
AT2G32830
AT1G67800
AT1G68320
AT5G06740
AT5G01490
AT4G20860
AT2G27500
AT4G36030
AT4G25350
AT5G65230
AT5G03030
AT2G35950
AT2G18600
AT1G18890
AT4G03420
AT4G30390
AT5G33290
AT3G44550
AT1G22180
AT1G79120
AT5G51630
AT3G60870
AT3G28450
AT3G04010
AT1G14870
AT3G29250
AT1G02220
AT5G11670
AT5G01050
AT5G54110
AT4G20235
AT1G62305
AT5G16930
AT4G08850
AT1G59910
AT2G35720
AT5G63690
AT5G11090
AT1G64940
AT5G16830
AT1G71430
AT1G34200
AT3G13437
AT1G80530
AT5G63370
AT5G66300
AT2G24200
AT1G80150
AT4G30350
AT5G23170
AT1G25682
AT4G16600
AT4G26810
AT2G16500
AT5G27030
AT5G15640
AT3G61250
AT5G49665
AT1G02860
AT5G23710
AT3G61760
AT4G30960
AT1G01570
AT1G59940
AT1G71697
AT1G29300
AT2G35390
AT3G43230
AT3G60520
AT5G01670
AT3G12050
AT4G27500
AT5G67580
AT1G62570
AT4G23260
AT5G24810
AT1G06440
AT5G65750
AT3G29034
AT1G74330
AT1G53850
AT5G29000
AT5G09440
AT2G07180
AT3G15590
AT1G29630
AT3G18560
AT1G64385
AT5G40720
AT5G35200
AT2G36480
AT4G39070
AT1G78570
AT2G15430
AT4G01000
AT4G12070
AT3G47120
AT3G23920
AT1G55610
AT2G15560
AT5G11230
AT2G19490
AT1G17550
AT1G15780
AT5G14520
AT4G07825
AT3G04500
AT4G37320
AT2G03800
AT4G23270
AT1G23860
AT5G27330
AT2G18110
AT2G22470
AT3G56150
AT5G16470
