## Supplementary material for "Cryptochromes and UBP12/13 deubiquitinases antagonistically regulate DNA damage response in Arabidopsis": Table S3

### Sheet: Sheet 1
Table S3. GO term enrichment analysis for UVC-inducible CAMTA3 target genes
GO biological process complete	REFLIST	TARGETS	EXPECTED	Fold Enrichement	p-value
regulation of salicylic acid metabolic process (GO:0010337)	21	6	0.44	13.73	0.02
cellular response to hypoxia (GO:0071456)	239	57	4.98	11.46	2.64e-37
cellular response to decreased oxygen levels (GO:0036294)	241	57	5.02	11.36	4.09e-37
cellular response to oxygen levels (GO:0071453)	242	57	5.04	11.31	5.08e-37
response to chitin (GO:0010200)	308	67	6.41	10.45	6.39e-42
cellular response to salicylic acid stimulus (GO:0071446)	112	23	2.33	9.87	2.52e-12
response to hypoxia (GO:0001666)	323	64	6.72	9.52	1.55e-37
response to decreased oxygen levels (GO:0036293)	331	64	6.89	9.29	6.4e-37
response to oxygen levels (GO:0070482)	333	64	6.93	9.23	9.07e-37
regulation of cellular ketone metabolic process (GO:0010565)	117	22	2.44	9.03	6.16e-11
salicylic acid mediated signaling pathway (GO:0009863)	80	14	1.67	8.41	8.3e-06
response to organonitrogen compound (GO:0010243)	648	102	13.49	7.56	5.88e-53
response to salicylic acid (GO:0009751)	440	66	9.16	7.21	1.11e-31
cellular response to ethylene stimulus (GO:0071369)	96	14	2	7.01	7.88e-05
regulation of defense response (GO:0031347)	744	106	15.49	6.84	3.52e-51
ethylene-activated signaling pathway (GO:0009873)	78	11	1.62	6.77	0.00336
regulation of small molecule metabolic process (GO:0062012)	168	23	3.5	6.58	9.7e-09
phosphorelay signal transduction system (GO:0000160)	104	14	2.16	6.47	0.000208
defense response to fungus (GO:0050832)	702	94	14.61	6.43	1.27e-42
response to nitrogen compound (GO:1901698)	790	105	16.45	6.38	7.07e-48
cellular response to organic cyclic compound (GO:0071407)	259	34	5.39	6.31	2.06e-13
regulation of immune system process (GO:0002682)	179	23	3.73	6.17	3.38e-08
response to molecule of bacterial origin (GO:0002237)	117	15	2.44	6.16	0.000133
regulation of response to stress (GO:0080134)	880	111	18.32	6.06	9.86e-49
response to organic cyclic compound (GO:0014070)	817	101	17.01	5.94	4.08e-43
defense response to bacterium (GO:0042742)	1029	119	21.42	5.56	8.27e-49
response to wounding (GO:0009611)	815	94	16.97	5.54	2.14e-37
response to fungus (GO:0009620)	995	114	20.71	5.5	4.05e-46
immune system process (GO:0002376)	456	52	9.49	5.48	4.59e-19
response to ethylene (GO:0009723)	242	26	5.04	5.16	7.49e-08
response to bacterium (GO:0009617)	1242	133	25.85	5.14	1.5e-51
hormone-mediated signaling pathway (GO:0009755)	930	97	19.36	5.01	3.56e-35
response to salt stress (GO:0009651)	622	64	12.95	4.94	1.01e-21
response to water deprivation (GO:0009414)	1000	100	20.82	4.8	6.9e-35
response to abscisic acid (GO:0009737)	1073	106	22.34	4.75	8.45e-37
regulation of response to biotic stimulus (GO:0002831)	195	19	4.06	4.68	0.000163
cellular response to hormone stimulus (GO:0032870)	1158	112	24.11	4.65	2.54e-38
response to osmotic stress (GO:0006970)	894	86	18.61	4.62	3.02e-28
response to water (GO:0009415)	1073	102	22.34	4.57	7.75e-34
cellular response to endogenous stimulus (GO:0071495)	1194	113	24.86	4.55	7.75e-38
response to jasmonic acid (GO:0009753)	606	57	12.61	4.52	3.03e-17
response to alcohol (GO:0097305)	1194	112	24.86	4.51	4.2e-37
response to fatty acid (GO:0070542)	610	57	12.7	4.49	4.09e-17
response to acid chemical (GO:0001101)	1106	103	23.02	4.47	1.82e-33
regulation of response to stimulus (GO:0048583)	1336	123	27.81	4.42	1.77e-40
regulation of response to external stimulus (GO:0032101)	210	19	4.37	4.35	0.000502
cellular response to chemical stimulus (GO:0070887)	2047	185	42.61	4.34	6.17e-64
defense response to other organism (GO:0098542)	2116	190	44.05	4.31	1.44e-65
response to cold (GO:0009409)	473	42	9.85	4.27	3.11e-11
response to oxidative stress (GO:0006979)	613	54	12.76	4.23	5.56e-15
cellular response to organic substance (GO:0071310)	1550	134	32.27	4.15	1.08e-41
defense response (GO:0006952)	2441	208	50.81	4.09	3.25e-69
innate immune response (GO:0045087)	178	15	3.71	4.05	0.0228
response to external biotic stimulus (GO:0043207)	2471	207	51.44	4.02	1.55e-67
response to other organism (GO:0051707)	2471	207	51.44	4.02	1.55e-67
response to biotic stimulus (GO:0009607)	2473	207	51.48	4.02	1.78e-67
biological process involved in interspecies interaction between organisms (GO:0044419)	2487	207	51.77	4	4.66e-67
cellular response to oxygen-containing compound (GO:1901701)	1140	92	23.73	3.88	6.75e-25
immune response (GO:0006955)	199	16	4.14	3.86	0.0204
leaf senescence (GO:0010150)	187	15	3.89	3.85	0.0404
plant organ senescence (GO:0090693)	203	16	4.23	3.79	0.026
response to temperature stimulus (GO:0009266)	866	67	18.03	3.72	2.61e-16
response to lipid (GO:0033993)	1935	147	40.28	3.65	7.34e-40
response to external stimulus (GO:0009605)	2967	220	61.76	3.56	2.93e-63
cellular response to stress (GO:0033554)	1215	89	25.29	3.52	4.24e-21
response to oxygen-containing compound (GO:1901700)	3087	218	64.26	3.39	7.83e-59
response to hormone (GO:0009725)	2508	173	52.21	3.31	9.1e-43
response to endogenous stimulus (GO:0009719)	2542	174	52.92	3.29	1.27e-42
signal transduction (GO:0007165)	2411	162	50.19	3.23	4.55e-38
signaling (GO:0023052)	2474	165	51.5	3.2	1.59e-38
response to inorganic substance (GO:0010035)	2111	135	43.94	3.07	2.11e-28
cell communication (GO:0007154)	2688	171	55.96	3.06	1.33e-37
response to organic substance (GO:0010033)	3506	219	72.98	3	4.7e-50
cellular response to stimulus (GO:0051716)	3873	240	80.62	2.98	8.45e-56
response to stress (GO:0006950)	5286	317	110.04	2.88	1.51e-78
cellular response to lipid (GO:0071396)	527	30	10.97	2.73	0.00356
regulation of signal transduction (GO:0009966)	424	24	8.83	2.72	0.0453
response to chemical (GO:0042221)	5053	286	105.19	2.72	4.88e-62
regulation of cell communication (GO:0010646)	444	25	9.24	2.7	0.033
response to abiotic stimulus (GO:0009628)	4114	223	85.64	2.6	5.67e-41
negative regulation of cellular process (GO:0048523)	1132	49	23.56	2.08	0.00525
response to stimulus (GO:0050896)	9304	397	193.68	2.05	7.91e-64
regulation of cellular process (GO:0050794)	6205	259	129.17	2.01	1.22e-29
regulation of biological process (GO:0050789)	7518	294	156.5	1.88	1.51e-30
negative regulation of biological process (GO:0048519)	1862	72	38.76	1.86	0.00123
biological regulation (GO:0065007)	8223	303	171.18	1.77	4.27e-27
regulation of cellular metabolic process (GO:0031323)	3171	103	66.01	1.56	0.0114
regulation of metabolic process (GO:0019222)	3921	121	81.62	1.48	0.0161
cellular process (GO:0009987)	14852	421	309.17	1.36	1.37e-18
