## Supplementary material for "Cryptochromes and UBP12/13 deubiquitinases antagonistically regulate DNA damage response in Arabidopsis": Table S4

### Sheet: Sheet 1
Table S4. Oligosequences used in this work.
Purpose	Forward	Reverse
CRY2 D387A site directed mutagenesis	5'-GCCGCTGATTTGGAATGT-3'	5'-CAAAAGTGTATCCCAGAAATACTTCA-3'
UBC28 qPCR	5'-TCCAGAAGGATCCTCCAACTTCCTGCAGT-3'	5'-ATGGTTACGAGAAAGACACCGCCTGAATA-3'
BRCA1 qPCR	5'-GGAAGACGAGCAACAAAAGC-3'	5'-TCCTGCTTTGCGGTTTTTAC-3'
RAD51 qPCR	5'-CTCCGAGGAAGGATCTCTTGCAG-3'	5'-GCTCGCACTAGTGAACCCCAGAGG-3'
PHR1 qPCR	5'-GGGACTGACAGCAGATCCTC-3'	5'-GGGTCACGACCATCAATCTC-3'
C4H qPCR	5'-CCGGGATTATATTGGCATTG-3'	5'-CTGAATTGTCCACCTTTCTC-3'
